# Cholesterol links blood feeding to mosquito development and reproduction

**DOI:** 10.64898/2026.05.15.725405

**Authors:** Sagiv Cohen, Benjamin Trabelcy, Doron Shalom Yishai Zaada, Philippos Aris Papathanos, Yoram Gerchman, Alon Silberbush, Amir Sapir

## Abstract

Mosquitoes undergo major metabolic remodeling as they transition from aquatic larvae to terrestrial, blood-feeding adults, yet the biochemical principles supporting these life cycle transitions remain poorly understood^1^. Early metabolic studies established that mosquitoes are sterol auxotrophs^2,3^; however, the extent to which this auxotrophy influences developmental progression and stage transitions remains unknown. Here, using sterol-defined culture systems, we uncover a central and stage-specific role for sterol metabolism in mosquitoes. We show that eggs of multiple mosquito species, from *Anopheles gambiae* (Giles 1902; hereafter *A. gambiae*) to *Aedes* species in both wild and laboratory settings, are enriched in cholesterol consistent with maternal provisioning. In the Asian tiger mosquito *Aedes albopictus* (Skuse, 1894; hereafter *Ae. albopictus*), egg cholesterol supports early larval development, after which larvae depend on the acquisition of dietary sterols to complete development. Like cholesterol, dietary plant- and fungal-derived sterols support late larval development; however, their utilization is associated with the accumulation of the intermediate sterol desmosterol. Using biochemical assays, we showed that desmosterol is converted to cholesterol through the activity of the *Ae. albopictus* DHCR-24 enzyme. This metabolic axis of desmosterol-to-cholesterol conversion supports late larval development when mosquitoes rely on plant- and fungal-derived sterols for development. *dhcr-24* expression is upregulated during the developmental window of dietary sterol acquisition and is selectively induced by its substrate desmosterol, revealing a diet-encoded regulatory mechanism that coordinates metabolic conversion capacity. Extending the analysis to adulthood, we developed a sterol-defined artificial blood-feeding system that enables precise manipulation of dietary sterols in reproductive females and show that cholesterol availability in the diet of females is an essential metabolic driver of egg laying. These findings reveal a developmentally coordinated sterol-use strategy in the life cycle of *Aedes* mosquitoes, identifying sterol utilization as a central physiological axis linking development, blood feeding, and reproduction, and revealing a sterol-dependent metabolic vulnerability in mosquitoes.
