## Supplementary table 1 for "Cholesterol links blood feeding to mosquito development and reproduction"

### Sheet: tab
Species	Oviposition strategy	Eggs #	Cholesterol (TIC*)	Internal standard (IS) (TIC)	Cholesterol/IS	Cholesterol/sample (µg)**	Cholesterol/egg (ng)	Average	SD
Culex laticinctus	Rafts	232	110101022	97057933	1.13438	1.69429	7.30299	4.83294	2.32423
Culex laticinctus	Rafts	180	35677176	143452694	0.248703	0.484017	2.68898
Culex laticinctus	Rafts	148	82454485	215499526	0.38262	0.667013	4.50685
Culiseta longiareolata	Rafts	339	357286881	51815002	6.89543	9.56673	28.2204	26.0887	8.71269
Culiseta longiareolata	Rafts	301	208429183	58078945	3.58872	5.04813	16.7712
Culiseta longiareolata	Rafts	276	1026903372	128770886	7.97465	11.0415	40.0054
Culiseta longiareolata	Rafts	209	442259876	86241267	5.12817	7.15178	34.219
Culiseta longiareolata	Rafts	307	943448760	129446343	7.28834	10.1036	32.9109
Culiseta longiareolata	Rafts	92	16012163	83793183	0.191091	0.40529	4.40533
Anopheles gambiae	Individual eggs	50	392201	40160747	0.00976578	0.15751	3.1502	4.5394	1.54823
Anopheles gambiae	Individual eggs	50	3342269	72427755	0.0461462	0.207224	4.14447
Anopheles gambiae	Individual eggs	50	848699	87839087	0.00966197	0.157368	3.14736
Anopheles gambiae	Individual eggs	60	19449427	137791901	0.141151	0.337047	5.61744
Anopheles gambiae	Individual eggs	60	15358813	82600285	0.185941	0.398253	6.63755
Aedes aegypti	Individual eggs	30	43680747	28151517	1.55163	2.26446	75.4819	88.9742	12.5734
Aedes aegypti	Individual eggs	30	34277463	23893119	1.43462	2.10456	70.152
Aedes aegypti	Individual eggs	30	35490487	27642925	1.28389	1.89859	63.2864
Aedes aegypti	Individual eggs	100	980975026	106876813	9.17856	12.6866	126.866
Aedes aegypti	Individual eggs	100	1022298458	129777632	7.87731	10.9085	109.085
Aedes albopictus	Individual eggs	30	96657232	280467107	0.344629	0.62	20.5	31.8033	11.9056
Aedes albopictus	Individual eggs	30	125846198	249598552	0.504194	0.83	27.77
Aedes albopictus	Individual eggs	30	200506006	258818026	0.774699	1.2	40.09
Aedes albopictus	Individual eggs	100	178080295	125894948	1.41452	2.08	20.77
Aedes albopictus	Individual eggs	100	636199299	330912509	1.92256	2.77	27.71
Aedes albopictus	Individual eggs	100	309423062	257524622	1.20153	1.79	17.86
Aedes albopictus	Individual eggs	200	991426483	190401780	5.20702	7.26	36.3
Aedes albopictus	Individual eggs	200	2517523616	326199868	7.71773	10.69	53.45
Aedes albopictus	Individual eggs	200	1719910325	286176158	6.00997	8.36	41.78
*TIC- total ion counts
**Cholesterol amount calculated based on the calibration curve shown in Fig. S2B
